# Investigating DNA methylation changes associated with food production using paleogenomes

**DOI:** 10.1101/2023.11.04.565610

**Authors:** Sevim Seda Çokoğlu, Dilek Koptekin, Fatma Rabia Fidan, Mehmet Somel

## Abstract

The Neolithic transition introduced major diet and lifestyle changes to human populations across continents. Beyond well-documented bioarchaeological and genetic effects, whether these changes also had molecular-level epigenetic repercussions in past human populations has been an open question. In fact, methylation signatures can be inferred from UDG-treated ancient DNA through postmortem damage patterns, but with low signal-to-noise ratios; it is thus unclear whether published paleogenomes would provide the necessary resolution to discover systematic effects of lifestyle and diet shifts. To address this we compiled UDG-treated shotgun genomes of 13 pre-Neolithic hunter-gatherer (HGs) and 21 Neolithic farmer (NFs) individuals from West and North Eurasia, published by six different laboratories and with coverage c.1x-58x (median=9x). We used epiPALEOMIX and a Monte Carlo normalization scheme to estimate methylation levels per genome. Our paleomethylome dataset showed expected genome-wide methylation patterns such as CpG island hypomethylation. However, analysing the data using various approaches did not yield any systematic signals for subsistence type, genetic sex, or tissue effects. Comparing the HG-NF methylation differences in our dataset with methylation differences between hunter-gatherers vs. farmers in modern-day Central Africa also did not yield consistent results. Meanwhile, paleomethylome profiles did cluster strongly by their laboratories of origin. Our results mark the importance of minimizing technical noise for capturing subtle biological signals from paleomethylomes.
