## Supplementary Tables for "Investigating DNA methylation changes associated with food production using paleogenomes"

### Sheet: Supp. Table1
Supplementary Table 1. Individual: individual genome ID as in the original article. Laboratory: the city where work has been conducted (or the senior author is based). Coverage: mean genome depth-of-coverage. Library: single or double-stranded library. Country: the country of origin of the ancient individual. Subsistence type: hunter-gatherer (HG) or Neolithic farmer (NF). Tissue: the tissue samp…
Individual	Article	Laboratory	Coverage	Library	Country	Subsistence type	Tissue	Genetic sex	Total CpG position	Total filtered >= 4	Mean MS	ENA Accession Number
UstIshim	Fu et al 2014	Boston	26.3448	single	Russia	HG	femur	XY	12,164,144	11,042,897	0.020493	PRJEB6622 (https://www.ebi.ac.uk/ena/browser/view/PRJEB6622)
Motala12	Lazaridis et al 2014	Boston	1.92948	double	Sweden	HG	tooth	XY	4,033,101	10,643	0.0170632	PRJEB6272 (https://www.ebi.ac.uk/ena/browser/view/PRJEB6272)
Loschbour	Lazaridis et al 2014	Boston	15.5256	double	Luxemburg	HG	tooth	XY	11,902,498	8,085,633	0.0183414	PRJEB6272 (https://www.ebi.ac.uk/ena/browser/view/PRJEB6272)
LBK	Lazaridis et al 2014	Boston	14.267	double	Germany	NF	tooth	XX	11,110,797	3,950,714	0.0488961	PRJEB6272 (https://www.ebi.ac.uk/ena/browser/view/PRJEB6272)
K14	Seguin-Orlando et al 2014	Copenhagen	0.863519	double	Russia	HG	Tibia	XY	2,849,025	12,488	0.0252956	PRJEB7618 (https://www.ebi.ac.uk/ena/browser/view/PRJEB7618)
VLASA32	Marchi et al 2022	Mainz	10.6176	double	Serbia	HG	bone	XY	10,993,105	4,578,427	0.0389959	PRJEB50857 (https://www.ebi.ac.uk/ena/browser/view/PRJEB50857)
VLASA7	Marchi et al 2022	Mainz	12.787	double	Serbia	HG	bone	XY	11,205,010	5,282,388	0.04139	PRJEB50857 (https://www.ebi.ac.uk/ena/browser/view/PRJEB50857)
AKT16	Marchi et al 2022	Mainz	8.97136	double	Turkey	NF	bone	XX	10,243,398	3,400,679	0.0404371	PRJEB50857 (https://www.ebi.ac.uk/ena/browser/view/PRJEB50857)
STAR1	Marchi et al 2022	Mainz	9.36515	double	Serbia	NF	bone	XX	10,740,018	3,311,526	0.0306705	PRJEB50857 (https://www.ebi.ac.uk/ena/browser/view/PRJEB50857)
Herx	Marchi et al 2022	Mainz	10.3333	double	Germany	NF	bone	XX	11,234,294	4,501,342	0.0386027	PRJEB50857 (https://www.ebi.ac.uk/ena/browser/view/PRJEB50857)
Klein7	Marchi et al 2022	Mainz	10.2084	double	Austria	NF	bone	XX	11,006,855	3,946,894	0.0310514	PRJEB50857 (https://www.ebi.ac.uk/ena/browser/view/PRJEB50857)
Nea2	Marchi et al 2022	Mainz	11.3268	double	Greece	NF	bone	XX	11,107,067	3,730,951	0.0329583	PRJEB50857 (https://www.ebi.ac.uk/ena/browser/view/PRJEB50857)
Nea3	Marchi et al 2022	Mainz	10.2087	double	Greece	NF	bone	XX	10,933,767	3,784,026	0.0383216	PRJEB50857 (https://www.ebi.ac.uk/ena/browser/view/PRJEB50857)
BAR25	Marchi et al 2022	Mainz	9.26313	double	Turkey	NF	bone	XY	10,594,446	4,476,221	0.0492091	PRJEB50857 (https://www.ebi.ac.uk/ena/browser/view/PRJEB50857)
Dil16	Marchi et al 2022	Mainz	9.42222	double	Germany	NF	bone	XY	10,855,619	3,458,287	0.0386378	PRJEB50857 (https://www.ebi.ac.uk/ena/browser/view/PRJEB50857)
Ess7	Marchi et al 2022	Mainz	10.94	double	Germany	NF	bone	XY	11,061,085	3,983,566	0.0371095	PRJEB50857 (https://www.ebi.ac.uk/ena/browser/view/PRJEB50857)
LEPE48	Marchi et al 2022	Mainz	10.0203	double	Serbia	NF	bone	XY	10,910,045	3,387,434	0.0356215	PRJEB50857 (https://www.ebi.ac.uk/ena/browser/view/PRJEB50857)
LEPE52	Marchi et al 2022	Mainz	10.5814	double	Serbia	NF	bone	XY	11,049,302	4,957,420	0.0323356	PRJEB50857 (https://www.ebi.ac.uk/ena/browser/view/PRJEB50857)
Asp6	Marchi et al 2022	Mainz	11.0114	double	Austria	NF	bone	XY	111,51,511	4,051,920	0.0321131	PRJEB50857 (https://www.ebi.ac.uk/ena/browser/view/PRJEB50857)
VC3.2	Marchi et al 2022	Mainz	9.70256	double	Serbia	NF	bone	XY	10,819,240	4,082,817	0.035248	PRJEB50857 (https://www.ebi.ac.uk/ena/browser/view/PRJEB50857)
R15	Antonio, Gao, Moots, et al Science 2019	Stanford	2.54	double	Italy	HG	petrous	XY	6,174,910	105,447	0.0215867	PRJEB32566 (https://www.ebi.ac.uk/ena/browser/view/PRJEB32566)
R7	Antonio, Gao, Moots, et al Science 2019	Stanford	2.67339	double	Italy	HG	petrous	XY	6,397,309	126,712	0.01902	PRJEB32566 (https://www.ebi.ac.uk/ena/browser/view/PRJEB32566)
R2	Antonio, Gao, Moots, et al Science 2019	Stanford	3.33028	double	Italy	NF	petrous	XX	7,229,731	242,971	0.0185224	PRJEB32566 (https://www.ebi.ac.uk/ena/browser/view/PRJEB32566)
R3	Antonio, Gao, Moots, et al Science 2019	Stanford	3.70178	double	Italy	NF	petrous	XX	7,649,881	321,490	0.016457	PRJEB32566 (https://www.ebi.ac.uk/ena/browser/view/PRJEB32566)
R9	Antonio, Gao, Moots, et al Science 2019	Stanford	3.45293	double	Italy	NF	petrous	XY	7,528,483	305,684	0.0182364	PRJEB32566 (https://www.ebi.ac.uk/ena/browser/view/PRJEB32566)
irk025	Kılınç et al 2021	Stockholm	8.79	double	Siberia	HG	tooth	XY	8,678,201	609,315	0.0226509	PRJEB39378 (https://www.ebi.ac.uk/ena/browser/view/PRJEB39378)
irk061	Kılınç et al 2021	Stockholm	8.53613	double	Siberia	HG	tooth	XY	7,727,457	275,931	0.0153945	PRJEB39378 (https://www.ebi.ac.uk/ena/browser/view/PRJEB39378)
kra001	Kılınç et al 2021	Stockholm	13.6151	double	Siberia	HG	tooth	XY	8,682,548	542,104	0.0172148	PRJEB39378 (https://www.ebi.ac.uk/ena/browser/view/PRJEB39378)
cta016	Kılınç et al 2021	Stockholm	4.74084	double	Siberia	HG	tooth	XX	6,676,778	153,213	0.0279462	PRJEB39378 (https://www.ebi.ac.uk/ena/browser/view/PRJEB39378)
Sf12	Günther et al 2018	Uppsala	57.8	double	Scandinavia	HG	toe	XX	12,427,015	11,721,230	0.0218228	PRJEB21940 (https://www.ebi.ac.uk/ena/browser/view/PRJEB21940)
prs002	Sánchez-Quinto et al 2019	Uppsala	4.29707	single	Ireland	NF	tooth	XX	9,794,928	1,299,869	0.00677427	PRJEB31045 (https://www.ebi.ac.uk/ena/browser/view/PRJEB31045)
prs016	Sánchez-Quinto et al 2019	Uppsala	4.50064	double	Ireland	NF	tooth	XY	5,268,596	239,754	0.0087869	PRJEB31045 (https://www.ebi.ac.uk/ena/browser/view/PRJEB31045)
prs013	Sánchez-Quinto et al 2019	Uppsala	1.33446	single	Ireland	NF	tooth	XY	4,009,517	1,257,950	0.0130721	PRJEB31045 (https://www.ebi.ac.uk/ena/browser/view/PRJEB31045)
prs009	Sánchez-Quinto et al 2019	Uppsala	4.9372	single	Ireland	NF	tooth	XY	9,895,903	1,549,670	0.00909369	PRJEB31045 (https://www.ebi.ac.uk/ena/browser/view/PRJEB31045)

### Sheet: Supp. Table2
Supplementary Table 2: Number of genomes and mean MS across those genomes per laboratory
Laboratory	Boston	Copenhagen	Uppsala	Stanford	Stockholm	Mainz
Number of genomes	4	1	5	5	4	15
Mean MS	0.02619843	0.0252956	0.01190995	0.0187645	0.0208016	0.03684681

### Sheet: Supp. Table3
Supplementary Table 3. Pairwise Wilcoxon rank sum test results (P-values) comparing MS values pairwise between CGI, “shores3”, “shores5”, “shelf3”, “shelf5”, and “open sea” regions (Methods). Here we calculated the mean MS values for the respective regions, and performed comparisons using the values of all paleogenomes (n=34).
Category/P-Value	CGI	Open sea	shelf3	shelf5	shores3
OpenSea	8.8 x 10-14	-	-	-	-
shelf3	8.8 x 10-14	0.5069	-	-	-
shelf5	8.8 x 10-14	0.4361	0.7389	-	-
shores3	1.4 x 10-11	0.00021	0.00033	0.00056	-
shores5	1.4 x 10-11	0.00016	0.00024	0.00033	0.7389
